# Tissue-Specific Co-Expression Patterns of BAF Complexes Provide Regulatory Insights Across Human Tissues with Implications for Endocrine and Non-Endocrine Functions

**DOI:** 10.1101/2025.07.07.663564

**Authors:** Xiaowei Dong, Neshatul Haque, Jessica B Wagenknecht, Michael T Zimmermann

## Abstract

BRG1/BRM-associated factor (BAF) chromatin remodeling complexes are essential for normal endocrine function and are implicated in various metabolic and developmental disorders. However, the full range of chromatin-based regulatory modules in endocrine development remains unclear. We developed a computational pipeline to analyze bulk RNA-seq data from 54 human tissues and constructed tissue-specific co-expression networks for 30 core BAF complex genes. Weighted gene co-expression network analysis (WGCNA) and Louvain clustering identified gene modules for each tissue, which we compared to 46 curated BAF subcomplex gene sets using Jaccard similarity.

In metabolically active non-endocrine tissues (kidney, skeletal muscle, vasculature, fibroblasts), we observed strong co-expression with canonical BAF (cBAF) and polybromo-associated BAF (pBAF) modules. Central nervous system tissues were dominated by neuron-specific BAF (nBAF) modules. Endocrine tissues (e.g., thyroid, adrenal) and gastrointestinal epithelia displayed co-expression profiles resembling smooth muscle–like BAF and pBAF modules, suggesting chromatin programs that integrate hormone secretion with contractile and barrier functions. These patterns show that each tissue exhibits a distinct, non-random combination of BAF subcomplexes, potentially reflecting its functional chromatin state.

Our results demonstrate that tissue-specific gene expression profiling can reveal differences in protein complex regulation. The modular deployment of BAF chromatin remodeling complexes appears tailored to the functional demands of each organ. This study lays a foundation for further investigation of epigenetic regulation in endocrine development and disease and provides a framework for identifying tissue-specific chromatin remodeling strategies.

**Plain Language Summary (optional):** The US National Institutes of Health have invested in large-scale measurements of how different human body tissues use their genetic material. This study pilots use of these data to understand better how various genes come together to form nanomachines that in turn regulate the same genetic material.
