## Supplementary material for "Tissue-Specific Co-Expression Patterns of BAF Complexes Provide Regulatory Insights Across Human Tissues with Implications for Endocrine and Non-Endocrine Functions": Supplymemtal Table S1

### Sheet: Sheet1
Additional Table S1: Final List of reference BAF protein complexes genes annotated by Tissue
CPX	Gene	Tissue
CPX-1164	ACTB, ACTL6A, ARID1A, SMARCA2, SMARCB1, SMARCC1, SMARCC2, SMARCD1, SMARCD2, SMARCD3, SMARCE1	Unknown
CPX-1194	ACTB, ACTL6A, ARID1A, DPF3, SMARCA2, SMARCB1, SMARCC1, SMARCC2, SMARCD1, SMARCD2, SMARCD3, SMARCE1	Muscle cell
CPX-1195	ACTB, ACTL6A, ARID1A, BCL7A, BCL7B, BCL7C, DPF2, PHF10, SMARCA4, SMARCB1, SMARCC1, SMARCD1, SMARCE1	Embryonic stem cell
CPX-1196	ACTB, ACTL6B, ARID2, BRD7, PBRM1, PHF10, SMARCA4, SMARCB1, SMARCC1, SMARCC2, SMARCD1, SMARCD2, SMARCE1	Polybromo-associated
CPX-1199	ACTB, ACTL6A, ARID2, BRD7, PBRM1, PHF10, SMARCA4, SMARCB1, SMARCC1, SMARCC2, SMARCD1, SMARCD2, SMARCE1	Polybromo-associated
CPX-1201	ACTB, ACTL6A, ARID1A, PHF10, SMARCA2, SMARCB1, SMARCC1, SMARCC2, SMARCD1, SMARCD3, SMARCE1	Neural progenitor
CPX-1202	ACTB, ACTL6B, ARID1A, DPF1, DPF3, SMARCA2, SMARCB1, SMARCC1, SMARCC2, SMARCD1, SMARCD3, SMARCE1	Neuron
CPX-1203	ACTB, ACTL6B, ARID1A, SMARCA2, SMARCB1, SMARCC2, SMARCD2, SMARCE1	Brain
CPX-1204	ACTB, ACTL6A, ARID1A, SMARCA4, SMARCB1, SMARCC1, SMARCC2, SMARCD1, SMARCD2, SMARCD3, SMARCE1	Unknown
CPX-1205	ACTB, ACTL6A, ARID1B, SMARCA2, SMARCB1, SMARCC1, SMARCC2, SMARCD1, SMARCD2, SMARCD3, SMARCE1	Unknown
CPX-1206	ACTB, ACTL6A, ARID1B, SMARCA4, SMARCB1, SMARCC1, SMARCC2, SMARCD1, SMARCD2, SMARCD3, SMARCE1	Unknown
CPX-1207	ACTB, ACTL6B, ARID1A, SMARCA2, SMARCB1, SMARCC1, SMARCC2, SMARCD1, SMARCD2, SMARCD3, SMARCE1	Unknown
CPX-1209	ACTB, ACTL6B, ARID1A, SMARCA4, SMARCB1, SMARCC1, SMARCC2, SMARCD1, SMARCD2, SMARCD3, SMARCE1	Unknown
CPX-1210	ACTB, ACTL6B, ARID1B, SMARCA2, SMARCB1, SMARCC1, SMARCC2, SMARCD1, SMARCD2, SMARCD3, SMARCE1	Unknown
CPX-1211	ACTB, ACTL6B, ARID1B, SMARCA4, SMARCB1, SMARCC1, SMARCC2, SMARCD1, SMARCD2, SMARCD3, SMARCE1	Unknown
CPX-1212	ACTB, ACTL6A, ARID1A, PHF10, SMARCA4, SMARCB1, SMARCC1, SMARCC2, SMARCD1, SMARCD3, SMARCE1	Neural progenitor
CPX-1213	ACTB, ACTL6A, ARID1B, PHF10, SMARCA2, SMARCB1, SMARCC1, SMARCC2, SMARCD1, SMARCD3, SMARCE1	Neural progenitor
CPX-1215	ACTB, ACTL6A, ARID1B, PHF10, SMARCA4, SMARCB1, SMARCC1, SMARCC2, SMARCD1, SMARCD3, SMARCE1	Neural progenitor
CPX-1216	ACTB, ACTL6B, ARID1A, DPF1, DPF3, SMARCA4, SMARCB1, SMARCC1, SMARCC2, SMARCD1, SMARCD3, SMARCE1	Neuron
CPX-1217	ACTB, ACTL6B, ARID1B, DPF1, DPF3, SMARCA2, SMARCB1, SMARCC1, SMARCC2, SMARCD1, SMARCD3, SMARCE1	Neuron
CPX-1218	ACTB, ACTL6B, ARID1B, DPF1, DPF3, SMARCA4, SMARCB1, SMARCC1, SMARCC2, SMARCD1, SMARCD3, SMARCE1	Neuron
CPX-1219	ACTB, ACTL6B, ARID1A, SMARCA4, SMARCB1, SMARCC2, SMARCD2, SMARCE1	Brain
CPX-1220	ACTB, ACTL6B, ARID1B, SMARCA2, SMARCB1, SMARCC2, SMARCD2, SMARCE1	Brain
CPX-1221	ACTB, ACTL6B, ARID1B, SMARCA4, SMARCB1, SMARCC2, SMARCD2, SMARCE1	Brain
CPX-1222	ACTB, ACTL6A, ARID1A, DPF3, SMARCA4, SMARCB1, SMARCC1, SMARCC2, SMARCD1, SMARCD2, SMARCD3, SMARCE1	Muscle cell
CPX-1223	ACTB, ACTL6A, ARID1B, DPF3, SMARCA2, SMARCB1, SMARCC1, SMARCC2, SMARCD1, SMARCD2, SMARCD3, SMARCE1	Muscle cell
CPX-1224	ACTB, ACTL6A, ARID1B, DPF3, SMARCA4, SMARCB1, SMARCC1, SMARCC2, SMARCD1, SMARCD2, SMARCD3, SMARCE1	Muscle cell
CPX-1225	ACTB, ACTL6B, ARID1A, DPF3, SMARCA2, SMARCB1, SMARCC1, SMARCC2, SMARCD1, SMARCD2, SMARCD3, SMARCE1	Muscle cell
CPX-1226	ACTB, ACTL6B, ARID1A, DPF3, SMARCA4, SMARCB1, SMARCC1, SMARCC2, SMARCD1, SMARCD2, SMARCD3, SMARCE1	Muscle cell
CPX-1227	ACTB, ACTL6B, ARID1B, DPF3, SMARCA2, SMARCB1, SMARCC1, SMARCC2, SMARCD1, SMARCD2, SMARCD3, SMARCE1	Muscle cell
CPX-1228	ACTB, ACTL6B, ARID1B, DPF3, SMARCA4, SMARCB1, SMARCC1, SMARCC2, SMARCD1, SMARCD2, SMARCD3, SMARCE1	Muscle cell
CPX-4084	ACTB, ACTL6A, BCL7A, BCL7B, BCL7C, BICRA, BRD9, SMARCA2, SMARCC1, SMARCD1, SS18	GBAF
CPX-4203	ACTB, ACTL6A, BCL7A, BCL7B, BCL7C, BICRAL, BRD9, SMARCA2, SMARCC1, SMARCD1, SS18	GBAF
CPX-4206	ACTB, ACTL6A, BCL7A, BCL7B, BCL7C, BICRA, BRD9, SMARCA4, SMARCC1, SMARCD1, SS18	GBAF
CPX-4207	ACTB, ACTL6A, BCL7A, BCL7B, BCL7C, BICRAL, BRD9, SMARCA4, SMARCC1, SMARCD1, SS18	GBAF
CPX-4223	ACTB, ACTL6B, BCL7A, BCL7B, BCL7C, BICRA, BRD9, SMARCA2, SMARCC1, SMARCD1, SS18	GBAF
CPX-4224	ACTB, ACTL6B, BCL7A, BCL7B, BCL7C, BICRAL, BRD9, SMARCA2, SMARCC1, SMARCD1, SS18	GBAF
CPX-4225	ACTB, ACTL6B, BCL7A, BCL7B, BCL7C, BICRA, BRD9, SMARCA4, SMARCC1, SMARCD1, SS18	GBAF
CPX-4226	ACTB, ACTL6B, BCL7A, BCL7B, BCL7C, BICRAL, BRD9, SMARCA4, SMARCC1, SMARCD1, SS18	GBAF
cBAF	SMARCC1, SMARCC2, SMARCD1, SMARCD2, SMARCD3, SMARCE1, SMARCB1, SMARCA2, SMARCA4, SS18, SS18L1, BCL7A, BCL7B, BCL7C, ACTB, DPF1, DPF2, DPF3, ARID1A, ARID1B, ACTL6A	Main
ncBAF	BRD9, BICRA, BICRAL, SMARCC1, SMARCC2, SMARCD1, SMARCD2, SMARCD3, ACTL6A, ACTB, BCL7A, BCL7B, BCL7C, SMARCA2, SMARCA4, SS18, SS18L1	Main
pBAF	PBRM1, BRD7, PHF10, ARID2, SMARCC1, SMARCC2, SMARCD1, SMARCD2, SMARCD3, SMARCE1, SMARCB1, ACTL6A, ACTB, SMARCA2, SMARCA4, BCL7A, BCL7B, BCL7C	Main
ATPase moldule 1	ACTL6A, ACTB, BCL7A, BCL7B, BCL7C, SMARCA2, SMARCA4, SS18, SS18L1	Main
ATPase moldule 2	ACTL6A, ACTB, BCL7A, BCL7B, BCL7C, SMARCA2, SMARCA4	Main
Intinal BAF Core	SMARCC1, SMARCC2, SMARCD1, SMARCD2, SMARCD3	Main
BAF Core	SMARCC1, SMARCC2, SMARCD1, SMARCD2, SMARCD3, SMARCE1, SMARCB1	Main
